# Conformational Space Profile Enhances Generic Molecular Representation Learning

**DOI:** 10.1101/2023.12.14.571629

**Authors:** Lin Wang, Shihang Wang, Hao Yang, Shiwei Li, Xinyu Wang, Yongqi Zhou, Siyuan Tian, Lu Liu, Fang Bai

## Abstract

The molecular representation model is a neural network that converts molecular representations (SMILES, Graph) into feature vectors, that carries the potential to be applied across a wide scope of drug discovery scenarios. However, current molecular representation models have been limited to 2D or static 3D structures, overlooking the dynamic nature of small molecules in solution and their ability to adopt flexible conformational changes crucial for drug-target interactions. To address this limitation, we propose a novel strategy that incorporates the conformational space profile into molecular representation learning. By capturing the intricate interplay between molecular structure and conformational space, our strategy enhances the representational capacity of our model named GeminiMol. Consequently, when pre-trained on a miniaturized molecular dataset, the GeminiMol model demonstrates a balanced and superior performance not only on traditional molecular property prediction tasks but also on zero-shot learning tasks, including virtual screening and target identification. By capturing the dynamic behavior of small molecules, our strategy paves the way for rapid exploration of chemical space, facilitating the transformation of drug design paradigms.
