## Extended Data Table 1 for "Conformational Space Profile Enhances Generic Molecular Representation Learning"

### Sheet: Sheet1
Task	BioAssayID	Name	Descriptions
LIT-PCBA (QSAR)	602179	IDH1	enzyme-assay fluorescence
LIT-PCBA (QSAR)	588795	FEN1	enzyme-assay fluorescence
LIT-PCBA (QSAR)	504327	KAT2A	fluorescence intensity
LIT-PCBA (QSAR)	492947	ADRB2	cell‐based luminescence
LIT-PCBA (QSAR)	2101	GBA	enzyme-assay fluorescence
LIT-PCBA (QSAR)	1777	OPRK1	cell‐based luminescence
LIT-PCBA (QSAR)	504847	VDR	fluorescence polarization
LIT-PCBA (QSAR)	1631	PKM2	enzyme-assay luminescence
LIT-PCBA (QSAR)	1030	ALDH1	enzyme-assay fluorescence
LIT-PCBA (QSAR)	995	MAPK1	cell‐based alpha screen
LIT-PCBA (QSAR)	493208	MTORC1	fluorescence intensity
LIT-PCBA (QSAR)	743075	ESR_ago	cell‐based fluorescence
LIT-PCBA (QSAR)	743094	PPARG	cell‐based fluorescence
LIT-PCBA (QSAR)	743080	ESR_antago	cell‐based luminescence
LIT-PCBA (QSAR)	651631	TP53	cell‐based fluorescence
PubChem BioAssay Target-Based QSAR	880	RGS12	qHTS Assay for Inhibitors of RGS12 GoLoco Motif Activity (Red Fluorophore)
PubChem BioAssay Target-Based QSAR	886	HADH2	qHTS Assay for Inhibitors of HADH2 (Hydroxyacyl-Coenzyme A Dehydrogenase, Type II)
PubChem BioAssay Target-Based QSAR	893	HSD17B4	qHTS Assay for Inhibitors of HSD17B4, hydroxysteroid (17-beta) dehydrogenase 4
PubChem BioAssay Target-Based QSAR	602180	CRF-R2-antagonists	Dose Response confirmation of uHTS hits for small molecule antagonists of the CRF-binding protein and CRF-R2 receptor complex
PubChem BioAssay Target-Based QSAR	602473	CRF-R2-agonist	Dose Response confirmation of uHTS hits for small molecule agonists of the CRF-binding protein and CRF-R2 receptor complex
PubChem BioAssay Target-Based QSAR	504374	CBFb-RUNX1	qHTS Assay for Compounds Blocking the Interaction Between CBF-beta and RUNX1 for the Treatment of Acute Myeloid Leukemia: Hit Validation
PubChem BioAssay Target-Based QSAR	540263	Rango	qHTS Assay for Inhibitors of Rango (Ran-regulated importin-beta cargo) - Importin beta complex formation
PubChem BioAssay Target-Based QSAR	624167	Peg3	Dose Response confirmation of uHTS small molecule Peg3 Promoter Inhibitor hits in a screening assay
PubChem BioAssay Target-Based QSAR	651703	ARNT-TAC3	ARNT-TAC3: AlphaScreen HTS to detect disruption of ARNT/TAC3 interactions Measured in Biochemical System Using Plate Reader - 2158-01_Inhibitor_Dose_CherryPick_Activity
PubChem BioAssay Target-Based QSAR	1117319	Vif-APOBEC3G	High Throughput Screen to Identify Inhibitors Targeting HIV-1 Vif-dependent Degradation of Human APOBEC3G:#A time-resolved fluorescence resonance energy transfer (TR-FRET) assay for HIV-1 Vif-APOBEC3G interaction
PubChem BioAssay Target-Based QSAR	2765	A1Apoptosis	Luminescence Cell-Based Dose Retest to Identify Inhibitors of A1 Apoptosis
PubChem BioAssay Target-Based QSAR	1241	NF-kB	Name: High Throughput Screen to Identify Compounds that increase expression of NF-kB in Human Neuronal Cells - Dose Response
PubChem BioAssay Target-Based QSAR	540303	uPA	qHTS for Inhibitors of Cell Surface uPA Generation
PubChem BioAssay Target-Based QSAR	624263	PINK1	A Quantitative High throughput Screen to Identify Chemical Modulators of PINK1 Expression
NCI/DTP Cell-Based QSAR	1	NCI-H23	NCI human tumor cell line growth inhibition assay. Data for the NCI-H23 Non-Small Cell Lung cell line
NCI/DTP Cell-Based QSAR	3	NCI-H226	NCI human tumor cell line growth inhibition assay. Data for the NCI-H226 Non-Small Cell Lung cell line
NCI/DTP Cell-Based QSAR	5	NCI-H322M	NCI human tumor cell line growth inhibition assay. Data for the NCI-H322M Non-Small Cell Lung cell line
NCI/DTP Cell-Based QSAR	7	NCI-H460	NCI human tumor cell line growth inhibition assay. Data for the NCI-H460 Non-Small Cell Lung cell line
NCI/DTP Cell-Based QSAR	9	NCI_HOP-62	NCI human tumor cell line growth inhibition assay. Data for the HOP-62 Non-Small Cell Lung cell line
NCI/DTP Cell-Based QSAR	11	NCI_HOP-18	NCI human tumor cell line growth inhibition assay. Data for the HOP-18 Non-Small Cell Lung cell line
NCI/DTP Cell-Based QSAR	13	NCI_HOP-92	NCI human tumor cell line growth inhibition assay. Data for the HOP-92 Non-Small Cell Lung cell line
NCI/DTP Cell-Based QSAR	15	NCI-H522	NCI human tumor cell line growth inhibition assay. Data for the NCI-H522 Non-Small Cell Lung cell line
NCI/DTP Cell-Based QSAR	17	NCI_LXFL529	NCI human tumor cell line growth inhibition assay. Data for the LXFL 529 Non-Small Cell Lung cell line
NCI/DTP Cell-Based QSAR	19	NCI_A549/ATCC	NCI human tumor cell line growth inhibition assay. Data for the A549/ATCC Non-Small Cell Lung cell line
NCI/DTP Cell-Based QSAR	21	NCI_EKVX	NCI human tumor cell line growth inhibition assay. Data for the EKVX Non-Small Cell Lung cell line
NCI/DTP Cell-Based QSAR	23	NCI_LOX-IMVI	NCI human tumor cell line growth inhibition assay. Data for the LOX IMVI Melanoma cell line
NCI/DTP Cell-Based QSAR	25	NCI_M14	NCI human tumor cell line growth inhibition assay. Data for the M14 Melanoma cell line
NCI/DTP Cell-Based QSAR	27	NCI_M19-MEL	NCI human tumor cell line growth inhibition assay. Data for the M19-MEL Melanoma cell line
NCI/DTP Cell-Based QSAR	29	NCI_MALME-3M	NCI human tumor cell line growth inhibition assay. Data for the MALME-3M Melanoma cell line
NCI/DTP Cell-Based QSAR	31	NCI_UACC-62	NCI human tumor cell line growth inhibition assay. Data for the UACC-62 Melanoma cell line
NCI/DTP Cell-Based QSAR	33	NCI_UACC-257	NCI human tumor cell line growth inhibition assay. Data for the UACC-257 Melanoma cell line
NCI/DTP Cell-Based QSAR	35	NCI_SK-MEL-2	NCI human tumor cell line growth inhibition assay. Data for the SK-MEL-2 Melanoma cell line
NCI/DTP Cell-Based QSAR	37	NCI_SK-MEL-5	NCI human tumor cell line growth inhibition assay. Data for the SK-MEL-5 Melanoma cell line
NCI/DTP Cell-Based QSAR	39	NCI_SK-MEL-28	NCI human tumor cell line growth inhibition assay. Data for the SK-MEL-28 Melanoma cell line
NCI/DTP Cell-Based QSAR	41	NCI_PC-3	NCI human tumor cell line growth inhibition assay. Data for the PC-3 Prostate cell line
NCI/DTP Cell-Based QSAR	43	NCI_DU-145	NCI human tumor cell line growth inhibition assay. Data for the DU-145 Prostate cell line
NCI/DTP Cell-Based QSAR	45	NCI_SF-268	NCI human tumor cell line growth inhibition assay. Data for the SF-268 Central Nervous System cell line
NCI/DTP Cell-Based QSAR	47	NCI_SF-295	NCI human tumor cell line growth inhibition assay. Data for the SF-295 Central Nervous System cell line
NCI/DTP Cell-Based QSAR	49	NCI_SF-539	NCI human tumor cell line growth inhibition assay. Data for the SF-539 Central Nervous System cell line
NCI/DTP Cell-Based QSAR	51	NCI_XF498	NCI human tumor cell line growth inhibition assay. Data for the XF 498 Central Nervous System cell line
NCI/DTP Cell-Based QSAR	53	NCI_SNB-19	NCI human tumor cell line growth inhibition assay. Data for the SNB-19 Central Nervous System cell line
NCI/DTP Cell-Based QSAR	55	NCI_SNB-75	NCI human tumor cell line growth inhibition assay. Data for the SNB-75 Central Nervous System cell line
NCI/DTP Cell-Based QSAR	57	NCI_SNB-78	NCI human tumor cell line growth inhibition assay. Data for the SNB-78 Central Nervous System cell line
NCI/DTP Cell-Based QSAR	59	NCI_U251	NCI human tumor cell line growth inhibition assay. Data for the U251 Central Nervous System cell line
NCI/DTP Cell-Based QSAR	61	NCI_DMS273	NCI human tumor cell line growth inhibition assay. Data for the DMS 273 Small Cell Lung cell line
NCI/DTP Cell-Based QSAR	63	NCI_DMS114	NCI human tumor cell line growth inhibition assay. Data for the DMS 114 Small Cell Lung cell line
NCI/DTP Cell-Based QSAR	65	NCI_HT29	NCI human tumor cell line growth inhibition assay. Data for the HT29 Colon cell line
NCI/DTP Cell-Based QSAR	67	NCI_COLO205	NCI human tumor cell line growth inhibition assay. Data for the COLO 205 Colon cell line
NCI/DTP Cell-Based QSAR	69	NCI_DLD-1	NCI human tumor cell line growth inhibition assay. Data for the DLD-1 Colon cell line
NCI/DTP Cell-Based QSAR	71	NCI_HCT-15	NCI human tumor cell line growth inhibition assay. Data for the HCT-15 Colon cell line
NCI/DTP Cell-Based QSAR	73	NCI_KM12	NCI human tumor cell line growth inhibition assay. Data for the KM12 Colon cell line
NCI/DTP Cell-Based QSAR	75	NCI_KM20L2	NCI human tumor cell line growth inhibition assay. Data for the KM20L2 Colon cell line
NCI/DTP Cell-Based QSAR	77	NCI_HCC-2998	NCI human tumor cell line growth inhibition assay. Data for the HCC-2998 Colon cell line
NCI/DTP Cell-Based QSAR	79	NCI_HCT-116	NCI human tumor cell line growth inhibition assay. Data for the HCT-116 Colon cell line
NCI/DTP Cell-Based QSAR	81	NCI_SW-620	NCI human tumor cell line growth inhibition assay. Data for the SW-620 Colon cell line
NCI/DTP Cell-Based QSAR	83	NCI_MCF7	NCI human tumor cell line growth inhibition assay. Data for the MCF7 Breast cell line
NCI/DTP Cell-Based QSAR	85	NCI_MDA-MB-435	NCI human tumor cell line growth inhibition assay. Data for the MDA-MB-435 Breast cell line
NCI/DTP Cell-Based QSAR	87	NCI_MDA-N	NCI human tumor cell line growth inhibition assay. Data for the MDA-N Breast cell line
NCI/DTP Cell-Based QSAR	89	NCI_BT-549	NCI human tumor cell line growth inhibition assay. Data for the BT-549 Breast cell line
NCI/DTP Cell-Based QSAR	91	NCI_T-47D	NCI human tumor cell line growth inhibition assay. Data for the T-47D Breast cell line
NCI/DTP Cell-Based QSAR	93	NCI/ADR-RES	NCI human tumor cell line growth inhibition assay. Data for the NCI/ADR-RES Breast cell line
NCI/DTP Cell-Based QSAR	95	NCI_MDA-MB-231/ATCC	NCI human tumor cell line growth inhibition assay. Data for the MDA-MB-231/ATCC Breast cell line
NCI/DTP Cell-Based QSAR	97	NCI_HS578T	NCI human tumor cell line growth inhibition assay. Data for the HS 578T Breast cell line
NCI/DTP Cell-Based QSAR	99	NCI_OVCAR-3	NCI human tumor cell line growth inhibition assay. Data for the OVCAR-3 Ovarian cell line
NCI/DTP Cell-Based QSAR	101	NCI_IGROV1	NCI human tumor cell line growth inhibition assay. Data for the IGROV1 Ovarian cell line
NCI/DTP Cell-Based QSAR	103	NCI_SK-OV-3	NCI human tumor cell line growth inhibition assay. Data for the SK-OV-3 Ovarian cell line
NCI/DTP Cell-Based QSAR	105	NCI_OVCAR-4	NCI human tumor cell line growth inhibition assay. Data for the OVCAR-4 Ovarian cell line
NCI/DTP Cell-Based QSAR	107	NCI_OVCAR-5	NCI human tumor cell line growth inhibition assay. Data for the OVCAR-5 Ovarian cell line
NCI/DTP Cell-Based QSAR	109	NCI_OVCAR-8	NCI human tumor cell line growth inhibition assay. Data for the OVCAR-8 Ovarian cell line
NCI/DTP Cell-Based QSAR	111	NCI_P388	NCI human tumor cell line growth inhibition assay. Data for the P388 Leukemia cell line
NCI/DTP Cell-Based QSAR	113	NCI_RPMI-8226	NCI human tumor cell line growth inhibition assay. Data for the RPMI-8226 Leukemia cell line
NCI/DTP Cell-Based QSAR	115	NCI_SR	NCI human tumor cell line growth inhibition assay. Data for the SR Leukemia cell line
NCI/DTP Cell-Based QSAR	117	NCI_P388/ADR	NCI human tumor cell line growth inhibition assay. Data for the P388/ADR Leukemia cell line
NCI/DTP Cell-Based QSAR	119	NCI_CCRF-CEM	NCI human tumor cell line growth inhibition assay. Data for the CCRF-CEM Leukemia cell line
NCI/DTP Cell-Based QSAR	121	NCI_K-562	NCI human tumor cell line growth inhibition assay. Data for the K-562 Leukemia cell line
NCI/DTP Cell-Based QSAR	123	NCI_MOLT-4	NCI human tumor cell line growth inhibition assay. Data for the MOLT-4 Leukemia cell line
NCI/DTP Cell-Based QSAR	125	NCI_HL-60(TB)	NCI human tumor cell line growth inhibition assay. Data for the HL-60(TB) Leukemia cell line
NCI/DTP Cell-Based QSAR	127	NCI_SN12K1	NCI human tumor cell line growth inhibition assay. Data for the SN12K1 Renal cell line
NCI/DTP Cell-Based QSAR	129	NCI_A498	NCI human tumor cell line growth inhibition assay. Data for the A498 Renal cell line
NCI/DTP Cell-Based QSAR	131	NCI_CAKI-1	NCI human tumor cell line growth inhibition assay. Data for the CAKI-1 Renal cell line
NCI/DTP Cell-Based QSAR	133	NCI_RXF393	NCI human tumor cell line growth inhibition assay. Data for the RXF 393 Renal cell line
NCI/DTP Cell-Based QSAR	135	NCI_RXF-631	NCI human tumor cell line growth inhibition assay. Data for the RXF-631 Renal cell line
NCI/DTP Cell-Based QSAR	137	NCI_786-0	NCI human tumor cell line growth inhibition assay. Data for the 786-0 Renal cell line
NCI/DTP Cell-Based QSAR	139	NCI_ACHN	NCI human tumor cell line growth inhibition assay. Data for the ACHN Renal cell line
NCI/DTP Cell-Based QSAR	141	NCI_TK-10	NCI human tumor cell line growth inhibition assay. Data for the TK-10 Renal cell line
NCI/DTP Cell-Based QSAR	143	NCI_UO-31	NCI human tumor cell line growth inhibition assay. Data for the UO-31 Renal cell line
NCI/DTP Cell-Based QSAR	145	NCI_SN12C	NCI human tumor cell line growth inhibition assay. Data for the SN12C Renal cell line
