## Extended Data Table 2 for "Conformational Space Profile Enhances Generic Molecular Representation Learning"

### Sheet: Sheet1
Model	Label	Score	FVScore	BEDROC_LIT-PCBA	BEDROC_TIBD	BEDROC_DUD-E	AUPRC_DUD-E	AUROC_DUD-E	BEDROC_DUD-E	EF0.01%_DUD-E	EF0.05%_DUD-E	EF0.1%_DUD-E	EF0.5%_DUD-E	EF1%_DUD-E	logAUC_DUD-E	AUPRC_LIT-PCBA	AUROC_LIT-PCBA	BEDROC_LIT-PCBA	EF0.01%_LIT-PCBA	EF0.05%_LIT-PCBA	EF0.1%_LIT-PCBA	EF0.5%_LIT-PCBA	EF1%_LIT-PCBA	logAUC_LIT-PCBA	AUPRC_TIBD	AUROC_TIBD	BEDROC_TIBD	EF0.01%_TIBD	EF0.05%_TIBD	EF0.1%_TIBD	EF0.5%_TIBD	EF1%_TIBD	logAUC_TIBD
AtomPairs	Cosine	0.02135	0.02677	0.0561	0.3805	0.4771	0.290147	0.765241	0.477173	32.6195	30.2052	28.3371	21.1659	16.816	0.419509	0.0233972	0.563939	0.0561212	66.2685	31.964	22.0969	7.59278	5.9692	0.206423	0.267604	0.909462	0.380565	36.333	31.2486	28.2702	20.3854	17.302	0.489405
AtomPairs	Dice	0.02185	0.02702	0.0575	0.3794	0.4693	0.278174	0.752425	0.469308	32.3187	29.7481	27.6561	20.8321	16.4756	0.407527	0.0240463	0.561465	0.0575939	66.2685	35.3743	22.3684	7.44119	5.80808	0.205971	0.268372	0.910164	0.379487	36.333	31.5829	28.0134	19.9245	17.261	0.49034
AtomPairs	Kulczynski	0.02009	0.02599	0.0538	0.3732	0.4829	0.300214	0.773671	0.482953	33.4349	30.6067	28.5469	21.4037	16.9734	0.428455	0.0224844	0.56494	0.0538254	66.2685	24.477	22.293	6.37783	5.38373	0.205102	0.261601	0.904345	0.373274	33.0001	29.6873	27.5494	19.4016	16.8249	0.482781
AtomPairs	McConnaughey	0.02023	0.02599	0.0538	0.3759	0.4829	0.300214	0.773671	0.482951	33.4349	30.5273	28.5469	21.4037	16.9779	0.428455	0.0224844	0.56494	0.0538254	66.2685	24.477	22.293	6.37783	5.38373	0.205102	0.261601	0.904345	0.375964	33.0001	29.9643	27.1566	19.8312	16.864	0.482781
AtomPairs	Russel	0.00032	0.00758	0.0173	0.0186	0.4383	0.247506	0.741075	0.438349	28.6683	27.0679	25.8752	19.2931	15.2578	0.386109	0.0106656	0.54789	0.0173078	0.712008	1.08752	0.697006	1.28736	1.43569	0.171787	0.0744788	0.79539	0.0186946	1.20817	0.98882	0.705365	0.582229	0.58233	0.277465
AtomPairs	Sokal	0.02187	0.02703	0.0575	0.3798	0.4693	0.278174	0.752425	0.469313	32.3187	29.7481	27.6561	20.8321	16.4756	0.407527	0.0240463	0.561465	0.0575954	66.2685	35.3743	22.3684	7.44119	5.80808	0.205971	0.268372	0.910164	0.379848	36.333	31.7572	28.115	19.9279	17.2971	0.49034
AtomPairs	Tanimoto	0.02195	0.02702	0.0575	0.3812	0.4693	0.278174	0.752425	0.469307	32.3187	29.7481	27.6561	20.8321	16.4756	0.407527	0.0240463	0.561465	0.0575943	66.2685	35.3743	22.3684	7.44119	5.80808	0.205971	0.268372	0.910164	0.381249	36.333	31.2902	28.3264	20.3659	17.2823	0.49034
AtomPairs	Tversky	0.02198	0.02702	0.0575	0.3817	0.4693	0.278174	0.752425	0.469304	32.3187	29.6687	27.6561	20.8379	16.4692	0.407527	0.0240463	0.561465	0.0575945	66.2685	35.3743	22.3684	7.44119	5.80902	0.205971	0.268372	0.910164	0.381727	34.3541	30.8081	28.1722	20.6682	17.4167	0.49034
AtomPairs	TverskyF	0.00234	0.00697	0.0208	0.1126	0.3345	0.187956	0.680819	0.334556	29.0559	24.5735	22.3544	14.9013	11.3203	0.325603	0.0115944	0.51666	0.020835	22.6262	11.5213	6.54232	3.07792	2.6487	0.159939	0.0970792	0.764131	0.112603	8.83183	7.44418	6.63575	5.76199	5.63134	0.298516
AtomPairs	TverskyR	0.0011	0.01863	0.0425	0.026	0.4382	0.251897	0.74226	0.438285	28.512	27.0581	25.6961	19.341	15.3076	0.387342	0.0233336	0.562609	0.0425248	55.6357	26.7237	14.9814	5.07495	3.18236	0.196498	0.0781654	0.799232	0.0260001	2.62308	2.21968	1.36059	1.00155	0.915353	0.282817
CrossEncoder	MCMM1AM_MAX	0.02113	0.02636	0.0611	0.3454	0.4308	0.255255	0.656438	0.430865	29.5583	27.2734	25.1804	19.0659	15.1414	0.355649	0.0320527	0.536205	0.0611795	67.2639	37.2391	26.9319	8.67293	5.27982	0.188856	0.245734	0.88934	0.345498	32.1507	28.5078	25.3174	17.1447	14.9564	0.466915
CrossEncoder	LCMS2A1Q_MAX	0.01803	0.02303	0.052	0.3463	0.4423	0.260839	0.673577	0.4424	29.9748	26.9235	25.2164	19.8111	15.6488	0.366296	0.020099	0.550948	0.0520678	63.6123	37.8209	21.745	6.85854	4.35737	0.191965	0.247915	0.897023	0.34631	36.5148	31.221	25.6452	17.742	14.3818	0.472024
CrossEncoder	MCMM1AM_MIN	0.01017	0.01524	0.0378	0.2685	0.4023	0.239154	0.666222	0.402304	25.7873	24.5477	23.0595	17.9236	14.2534	0.352255	0.0161973	0.528145	0.0378984	66.6812	16.7441	14.1102	5.19611	3.49663	0.177554	0.205428	0.878814	0.268569	23.9024	19.9799	17.8921	13.2257	11.764	0.434121
CrossEncoder	LCMS2A1Q_MIN	0.0077	0.01266	0.0313	0.246	0.4041	0.243197	0.674946	0.404123	26.8382	24.48	22.5902	17.5115	14.2961	0.357815	0.0149519	0.540627	0.0313354	56.9776	20.0021	11.7727	3.22592	2.54941	0.175672	0.18524	0.873816	0.246004	16.691	17.4464	15.3644	11.6542	10.1997	0.419627
CrossEncoder	ShapeOverlap	0.01356	0.01923	0.045	0.301	0.4268	0.252885	0.668978	0.42687	28.3062	26.3731	24.5569	18.5858	15.184	0.360945	0.0179378	0.543366	0.0450563	66.2972	18.1447	11.1187	5.83887	4.11388	0.1862	0.222324	0.89154	0.301031	28.2325	25.2785	20.2208	15.8403	13.053	0.453902
CrossEncoder	CrossSim	0.02162	0.02682	0.0624	0.3464	0.4297	0.253662	0.656793	0.429764	29.6601	27.017	24.8909	19.1955	15.3275	0.353096	0.0304112	0.542577	0.0624204	105.491	35.7576	20.4817	8.06044	5.55458	0.192488	0.246841	0.887663	0.346467	29.8992	25.2247	24.41	16.9399	15.2215	0.470253
CrossEncoder	CrossAggregation	0.01901	0.02509	0.0566	0.3353	0.4426	0.261974	0.668925	0.442692	29.881	27.9837	26.117	19.8595	15.6073	0.364323	0.0251061	0.540513	0.0566972	64.3739	38.0447	21.6431	7.71791	5.65443	0.191506	0.237291	0.881541	0.335348	36.7218	30.6489	25.3262	16.9726	14.0986	0.458157
CrossEncoder	CrossOverlap	0.01343	0.01863	0.0449	0.299	0.4148	0.24397	0.661587	0.414875	27.5607	26.0857	24.3546	18.3405	14.58	0.351946	0.0178465	0.539203	0.0449108	52.7426	18.796	10.129	6.46114	3.93167	0.184002	0.216167	0.881911	0.299086	29.3655	25.4056	22.5552	15.7271	12.8952	0.446103
CrossEncoder	ShapeScore	0.02217	0.0287	0.0649	0.3413	0.4418	0.260614	0.662278	0.441836	30.0207	27.3596	25.5567	19.6433	15.678	0.361474	0.0310263	0.544914	0.0649786	69.1346	43.5648	27.4568	8.44734	6.30026	0.195714	0.24585	0.888108	0.341325	31.4609	28.1875	23.7062	17.1276	14.8839	0.468364
CrossEncoder	ShapeAggregation	0.01885	0.02482	0.0566	0.3329	0.4382	0.258237	0.668204	0.43828	29.8882	27.4058	25.496	19.5403	15.3449	0.362337	0.0233204	0.542953	0.0566419	65.5356	30.5131	17.3629	6.97472	5.20394	0.190938	0.232989	0.883301	0.332949	34.6061	29.8074	25.545	16.3122	14.0086	0.456667
ECFP4	Cosine	0.01769	0.02816	0.0506	0.3492	0.5557	0.345992	0.75386	0.555721	33.196	31.4874	30.1659	24.7607	20.4326	0.450667	0.0204062	0.524659	0.0506828	70.2162	29.6496	16.448	6.85916	4.44884	0.187335	0.235776	0.894045	0.349229	34.2106	25.465	25.7028	19.0695	15.6117	0.465325
ECFP4	Dice	0.01846	0.02922	0.0525	0.351	0.5558	0.34548	0.753459	0.555853	33.196	31.5071	30.23	24.7163	20.3504	0.450335	0.0212224	0.527454	0.0525852	70.1272	29.9809	16.3698	7.24337	4.54343	0.18918	0.238649	0.896132	0.35109	34.2106	26.5091	26.5411	18.755	15.5222	0.468425
ECFP4	Kulczynski	0.01558	0.02547	0.0459	0.3389	0.5537	0.34517	0.753891	0.553785	33.196	31.4874	29.9321	24.6676	20.3545	0.450338	0.0187025	0.520649	0.0459931	70.2162	28.2228	15.6034	6.2747	4.15222	0.184183	0.230842	0.891465	0.338936	33.7326	24.9806	24.3479	18.2896	15.0496	0.460843
ECFP4	McConnaughey	0.01572	0.02545	0.0459	0.3419	0.5537	0.34517	0.753891	0.553782	33.196	31.5099	29.9321	24.6429	20.3526	0.450338	0.0187025	0.520649	0.045972	70.2162	28.2228	15.7251	6.2747	4.18712	0.184183	0.230842	0.891465	0.34197	33.7326	25.3961	24.2788	18.4361	15.4228	0.460843
ECFP4	Russel	0.01685	0.02606	0.0485	0.3467	0.5364	0.320263	0.758885	0.536458	32.5594	31.1489	29.5087	24.1774	19.4659	0.447989	0.0175341	0.539126	0.0485955	20.2574	9.16865	8.21169	5.53892	4.64604	0.19643	0.228669	0.902023	0.346747	29.1421	23.7148	22.3426	17.7548	15.3283	0.477597
ECFP4	Sokal	0.01842	0.02917	0.0525	0.3509	0.5557	0.34548	0.753459	0.555771	33.196	31.5281	30.23	24.7062	20.3498	0.450335	0.0212224	0.527454	0.0525008	70.1272	29.9809	16.3698	7.24337	4.52289	0.18918	0.238649	0.896132	0.350915	34.2106	26.7927	26.6014	18.7323	15.4838	0.468425
ECFP4	Tanimoto	0.01858	0.02923	0.0526	0.3533	0.5557	0.34548	0.753459	0.555747	33.196	31.5281	30.23	24.7144	20.3603	0.450335	0.0212224	0.527454	0.0526028	70.1272	29.9809	16.3605	7.24337	4.48294	0.18918	0.238649	0.896132	0.353347	34.2106	26.5091	26.3101	19.0087	15.7399	0.468425
ECFP4	Tversky	0.01849	0.02928	0.0526	0.3509	0.5557	0.34548	0.753459	0.555797	33.196	31.5281	30.1846	24.7191	20.3474	0.450335	0.0212224	0.527454	0.0526956	70.1272	29.9809	16.3698	7.24337	4.48294	0.18918	0.238649	0.896132	0.350999	34.3964	27.3416	27.0974	18.8638	15.4379	0.468425
ECFP4	TverskyF	0.00605	0.01446	0.0283	0.2138	0.5107	0.310723	0.731888	0.510784	32.5643	30.4065	28.9521	22.9701	18.547	0.421858	0.00970707	0.493069	0.0283192	54.7123	14.391	8.20408	3.64407	2.97424	0.159468	0.15267	0.836744	0.213832	26.5494	17.6515	14.6304	10.8706	10.4418	0.378252
ECFP4	TverskyR	0.02127	0.033	0.0602	0.3533	0.5481	0.341047	0.758575	0.548168	32.5594	31.069	29.6594	24.5276	20.1133	0.449034	0.0254183	0.544005	0.060203	96.7108	31.756	21.1946	7.15481	5.62491	0.199953	0.246549	0.904009	0.353358	32.3562	25.839	23.7101	18.0677	15.0816	0.478116
ECFP6	Cosine	0.01666	0.02607	0.049	0.3399	0.5319	0.327707	0.746705	0.531949	32.9787	30.8537	29.7537	23.8111	19.2729	0.436363	0.0201079	0.520295	0.0490212	70.5304	30.5518	16.8525	6.25883	4.37166	0.183736	0.22619	0.887209	0.339948	30.0197	27.0628	24.5309	18.3261	14.7997	0.455948
ECFP6	Dice	0.01767	0.02717	0.051	0.3461	0.5322	0.32717	0.746083	0.532288	33.3118	31.0005	29.9121	23.8161	19.2852	0.435863	0.0210619	0.525957	0.0510596	70.5304	29.8921	16.7749	7.32569	4.52769	0.18638	0.229509	0.889274	0.346142	31.2428	28.8146	25.3662	18.9922	14.9847	0.45908
ECFP6	Kulczynski	0.01503	0.02373	0.0448	0.3353	0.5293	0.326669	0.746834	0.529394	32.8418	30.7758	29.3221	23.7477	19.218	0.435818	0.0184216	0.513484	0.0448379	66.9679	29.7187	16.819	5.8576	4.18887	0.180022	0.222206	0.884292	0.335354	29.1417	27.228	24.8144	18.5197	14.7965	0.4518
ECFP6	McConnaughey	0.01497	0.02374	0.0448	0.3339	0.5294	0.326669	0.746834	0.5294	32.8418	30.8645	29.3063	23.7558	19.2203	0.435818	0.0184216	0.513484	0.0448437	66.9679	29.7187	16.819	5.8576	4.18887	0.180022	0.222206	0.884292	0.333911	29.1417	26.2478	24.8542	18.2205	14.5246	0.4518
ECFP6	Russel	0.01807	0.02728	0.0521	0.3463	0.5227	0.308948	0.756998	0.522716	32.8491	30.3077	29.2578	23.4392	18.904	0.43871	0.0191549	0.545337	0.0521966	22.1125	17.2614	11.8849	7.01232	4.93454	0.197457	0.224621	0.895021	0.346357	28.5699	26.6123	23.6785	17.283	15.1673	0.468224
ECFP6	Sokal	0.01763	0.02714	0.0509	0.3459	0.5323	0.32717	0.746083	0.53232	33.3118	31.0005	29.9121	23.8131	19.2795	0.435863	0.0210619	0.525957	0.0509861	70.5304	29.8921	16.7749	7.24238	4.52769	0.18638	0.229509	0.889274	0.345969	31.2428	28.2464	25.601	18.9998	15.0166	0.45908
ECFP6	Tanimoto	0.01759	0.02709	0.0509	0.3456	0.5323	0.32717	0.746083	0.53232	33.3118	31.1117	29.8964	23.8071	19.2851	0.435863	0.0210619	0.525957	0.0509086	70.5304	29.8921	16.7749	7.24238	4.52769	0.18638	0.229509	0.889274	0.345626	31.2428	28.0703	25.5381	18.8345	14.9786	0.45908
ECFP6	Tversky	0.01761	0.02707	0.0508	0.3463	0.5323	0.32717	0.746083	0.532309	33.3118	31.0005	29.923	23.8122	19.2551	0.435863	0.0210619	0.525957	0.0508625	70.5304	29.8921	16.7749	7.24238	4.52769	0.18638	0.229509	0.889274	0.346394	30.3648	28.7763	25.3404	19.002	15.0641	0.45908
ECFP6	TverskyF	0.00638	0.01411	0.0296	0.2148	0.4752	0.28483	0.717096	0.475298	31.8275	29.4465	27.8081	21.4346	17.0686	0.399108	0.0108026	0.481546	0.0296979	48.0499	13.9717	10.513	3.66886	2.8409	0.153989	0.14604	0.827267	0.214866	20.6628	19.447	16.3597	11.3261	9.73385	0.370571
ECFP6	TverskyR	0.02206	0.03324	0.0626	0.352	0.5304	0.326926	0.755669	0.530442	32.8491	30.5965	29.3983	23.6852	19.2606	0.438729	0.0232868	0.547709	0.0626795	96.1696	27.2037	15.7718	8.88035	6.51201	0.198994	0.240318	0.896825	0.352012	29.1284	27.0916	24.869	18.136	15.3689	0.46921
FCFP4	Cosine	0.01548	0.02311	0.0466	0.3315	0.4949	0.3052	0.738731	0.494903	32.7437	29.7417	28.4824	22.202	17.7067	0.419251	0.0224356	0.561204	0.046698	69.0779	35.249	19.4844	6.47306	4.26041	0.195497	0.23791	0.896158	0.331504	28.8356	25.68	24.0195	17.0204	14.5672	0.463805
FCFP4	Dice	0.01604	0.02346	0.0473	0.3387	0.4955	0.304635	0.738167	0.49553	32.7437	29.9071	28.1778	22.1313	17.7845	0.418878	0.023011	0.563818	0.0473539	67.8797	35.249	19.3719	6.37156	4.46456	0.197241	0.244327	0.89935	0.338793	28.8356	24.9309	24.9703	17.5838	14.8084	0.470019
FCFP4	Kulczynski	0.01484	0.023	0.0467	0.3178	0.4926	0.304325	0.738969	0.492658	32.6068	29.7317	28.3688	21.9743	17.6689	0.418841	0.0195959	0.557275	0.0467004	66.6816	31.1005	19.7931	6.94508	4.35534	0.193089	0.22991	0.89206	0.317855	26.8878	25.5507	24.1428	16.5912	13.9716	0.455938
FCFP4	McConnaughey	0.01497	0.02312	0.0469	0.319	0.4927	0.304325	0.738969	0.492702	32.6068	29.7317	28.3688	21.9671	17.679	0.418841	0.0195959	0.557275	0.0469339	66.6816	31.1005	19.7931	6.94508	4.35534	0.193089	0.22991	0.89206	0.319035	26.8878	25.4811	24.2719	16.6463	14.0279	0.455938
FCFP4	Russel	0.01386	0.02044	0.0417	0.3324	0.49	0.290233	0.748695	0.490015	31.9136	29.4848	28.0141	21.9873	17.4259	0.427296	0.0165019	0.570231	0.0417172	22.4641	15.5235	8.92102	5.54595	3.83759	0.200312	0.229254	0.908115	0.332471	21.8343	22.8419	20.5491	15.2306	14.4814	0.477919
FCFP4	Sokal	0.01611	0.02351	0.0474	0.3395	0.4954	0.304635	0.738167	0.495466	32.7437	29.9534	28.1579	22.1286	17.7639	0.418878	0.023011	0.563818	0.0474527	67.8797	35.249	19.3719	6.30722	4.4627	0.197241	0.244327	0.89935	0.339523	28.8356	24.9421	25.1717	17.6578	14.9085	0.470019
FCFP4	Tanimoto	0.0162	0.02351	0.0474	0.3413	0.4954	0.304635	0.738167	0.495454	32.7437	29.9309	28.245	22.1349	17.7798	0.418878	0.023011	0.563818	0.0474706	67.8797	35.249	19.3813	6.32647	4.46456	0.197241	0.244327	0.89935	0.341313	28.8356	25.3043	25.1717	17.5652	15.1166	0.470019
FCFP4	Tversky	0.0161	0.02346	0.0473	0.3401	0.4954	0.304635	0.738167	0.495477	32.7437	29.8555	28.236	22.1227	17.7789	0.418878	0.023011	0.563818	0.047351	67.8797	35.249	19.3719	6.3246	4.46456	0.197241	0.244327	0.89935	0.340196	29.029	25.5591	25.0177	17.7486	14.9674	0.470019
FCFP4	TverskyF	0.00373	0.01061	0.0255	0.146	0.4151	0.249588	0.712208	0.415196	30.405	27.348	25.4377	18.3649	14.5644	0.375946	0.00891288	0.520948	0.0255595	52.6916	12.062	7.43084	3.8967	2.95195	0.163765	0.126726	0.824037	0.146014	7.56847	10.3759	10.7835	7.672	6.90458	0.346273
FCFP4	TverskyR	0.02098	0.03071	0.0615	0.3409	0.4991	0.309112	0.747577	0.49911	31.9136	29.6568	28.1522	22.373	17.8211	0.426297	0.0283977	0.574582	0.0615456	56.0874	40.1354	22.9167	9.14387	5.35371	0.211791	0.247095	0.909922	0.340931	22.1834	22.4216	21.7969	15.6985	14.6208	0.478438
FCFP6	Cosine	0.01329	0.0195	0.0391	0.3392	0.4976	0.3033	0.735822	0.497653	32.8127	29.9576	28.4531	22.4769	17.7499	0.41676	0.0207143	0.545019	0.0391975	67.2791	23.5523	17.2932	5.00165	3.05765	0.184103	0.233448	0.893306	0.339274	27.4988	25.5608	23.6835	17.2939	15.202	0.459474
FCFP6	Dice	0.0142	0.02055	0.0411	0.3449	0.4991	0.303308	0.735215	0.499188	32.8127	29.9085	28.3983	22.4362	17.8707	0.416707	0.0220866	0.548893	0.0411762	67.2791	22.3547	17.4243	5.07394	2.97867	0.186525	0.239473	0.896315	0.344955	27.4988	26.4563	24.6267	17.6763	15.1583	0.46495
FCFP6	Kulczynski	0.01222	0.0186	0.0376	0.3245	0.4939	0.301938	0.735926	0.493931	32.1482	29.8201	28.6238	22.3315	17.5779	0.415968	0.0188538	0.538787	0.0376758	67.2791	19.702	17.2932	5.09444	3.47736	0.180314	0.224368	0.889356	0.32457	26.3987	24.097	22.4694	16.7633	14.2576	0.451811
FCFP6	McConnaughey	0.0123	0.0186	0.0376	0.3266	0.4939	0.301938	0.735926	0.493946	32.1482	29.8425	28.5927	22.3382	17.5806	0.415968	0.0188538	0.538787	0.0376737	67.2791	19.702	17.2932	5.09444	3.48957	0.180314	0.224368	0.889356	0.326679	26.3987	24.2257	22.3666	16.833	14.596	0.451811
FCFP6	Russel	0.01764	0.02509	0.0503	0.3501	0.4981	0.295071	0.7517	0.498126	32.1883	29.6743	28.4558	22.0008	17.7667	0.429992	0.018379	0.557673	0.0503831	24.0817	8.76475	9.66165	6.99357	5.14264	0.196483	0.237016	0.905659	0.350152	29.3534	25.5447	24.0032	16.7405	15.4715	0.479058
FCFP6	Sokal	0.01422	0.02056	0.0412	0.3452	0.4991	0.303308	0.735215	0.499162	32.8127	29.9085	28.3672	22.4314	17.8812	0.416707	0.0220866	0.548893	0.0412073	67.2791	22.3547	17.4243	5.07394	2.97867	0.186525	0.239473	0.896315	0.345243	27.4988	25.8905	24.7409	17.6502	15.2208	0.46495
FCFP6	Tanimoto	0.01435	0.02057	0.0412	0.3481	0.4992	0.303308	0.735215	0.499223	32.8127	29.9085	28.3983	22.4371	17.8676	0.416707	0.0220866	0.548893	0.0412224	67.2791	22.3547	17.4243	5.07394	2.97867	0.186525	0.239473	0.896315	0.348143	27.4988	26.0295	24.7156	17.8985	15.5499	0.46495
FCFP6	Tversky	0.01426	0.02057	0.0412	0.3462	0.4991	0.303308	0.735215	0.499177	32.8127	29.9085	28.3672	22.4269	17.8654	0.416707	0.0220866	0.548893	0.0412157	67.2791	22.3547	17.4243	5.07394	2.95808	0.186525	0.239473	0.896315	0.346206	27.4988	25.8905	24.5516	17.5598	15.4032	0.46495
FCFP6	TverskyF	0.00468	0.0112	0.0268	0.1742	0.4165	0.245326	0.702684	0.416567	30.8635	27.763	25.939	18.7894	14.6202	0.368886	0.00926658	0.498613	0.0268986	52.6223	13.0435	7.04607	4.62187	2.84309	0.155095	0.129532	0.824274	0.174278	15.2425	10.6125	10.4471	8.69181	7.99407	0.352343
FCFP6	TverskyR	0.01928	0.02739	0.0544	0.3544	0.5035	0.311007	0.74947	0.503532	32.2543	29.8347	28.6387	22.5146	17.9707	0.428003	0.024978	0.569939	0.0544132	59.1414	22.6491	20.3366	6.83486	4.88989	0.202311	0.250819	0.906865	0.354498	28.6727	26.1476	25.2972	16.2544	15.4124	0.478982
GeminiMol-MOD	Cosine	0.01988	0.03	0.0583	0.3404	0.5137	0.328002	0.744395	0.513754	32.1025	29.1294	27.4642	22.5306	18.6279	0.436697	0.0253276	0.605257	0.0583954	106.74	37.1254	20.213	7.49862	5.49568	0.221953	0.248437	0.890256	0.340497	26.9242	24.5283	21.4848	16.9557	14.681	0.470769
GeminiMol-MOD	Pearson	0.0198	0.03012	0.0586	0.3378	0.5138	0.328297	0.744699	0.513821	32.1025	29.2103	27.525	22.5097	18.6501	0.43696	0.0253738	0.60637	0.0586256	106.74	36.8819	20.1006	7.49675	5.43738	0.222556	0.248309	0.889658	0.337879	26.4012	25.1252	21.6064	16.4717	14.7806	0.470403
GeminiMol-MOD	RMSE	0.01622	0.02175	0.0488	0.3325	0.4458	0.252171	0.672172	0.445855	31.7889	28.6318	26.5323	20.3392	15.7352	0.362745	0.0187075	0.555684	0.0488028	65.1822	30.182	17.264	5.87492	3.65312	0.1947	0.242622	0.882161	0.332544	29.7416	27.3955	23.6403	16.1646	14.3286	0.46198
GeminiMol-MOD	Manhattan	0.01536	0.02138	0.0459	0.3342	0.4653	0.271013	0.692184	0.465354	31.5917	28.6083	27.3079	21.2114	16.6897	0.381951	0.0164428	0.537516	0.0459585	67.5466	26.4709	19.4027	6.01162	3.7242	0.182831	0.238112	0.877777	0.334238	27.2215	24.4147	23.0494	16.1315	14.7075	0.458283
GeminiMol-MOD	ShapeOverlap	0.01653	0.02393	0.059	0.2801	0.4053	0.236083	0.652783	0.405373	28.8545	25.305	23.6964	18.0065	14.2114	0.342916	0.02575	0.538679	0.0590341	66.0742	41.6641	23.5518	7.68868	4.50024	0.189378	0.228604	0.90135	0.280153	23.9666	23.3879	20.5122	12.7198	11.6911	0.460135
GeminiMol-MOD	ShapeDistance	0.01114	0.02016	0.0535	0.2083	0.3769	0.220484	0.656275	0.376959	24.9825	23.0576	21.3888	16.5306	13.2085	0.336212	0.0226419	0.540407	0.0535025	67.7295	38.1058	22.9449	6.61933	4.61384	0.188423	0.183645	0.872409	0.208336	18.183	14.8821	13.0084	9.59123	9.04037	0.416751
GeminiMol-MOD	CrossSim	0.02435	0.02726	0.069	0.3526	0.3947	0.221066	0.647316	0.394754	28.6883	25.2852	23.9305	17.6812	13.7926	0.331034	0.0303469	0.539725	0.0690634	102.321	42.0568	26.7802	8.44481	5.02843	0.19184	0.259056	0.898253	0.352634	30.6907	24.4448	22.232	16.9347	15.6144	0.480921
GeminiMol-MOD	CrossAggregation	0.02244	0.02757	0.0663	0.3382	0.4156	0.236869	0.659446	0.415629	28.4114	26.31	24.3653	18.6659	14.5163	0.34525	0.0280571	0.545605	0.0663546	64.3298	38.558	26.5523	8.29716	5.60559	0.195049	0.253685	0.902959	0.338232	29.8728	25.2028	22.1787	16.1751	14.2386	0.482542
GeminiMol-MOD	CrossDist	0.01264	0.01907	0.0513	0.2461	0.3711	0.220081	0.66371	0.371182	25.6269	22.2083	20.6096	15.8765	12.8923	0.340833	0.0189717	0.544679	0.0513774	67.9147	22.0813	13.9681	6.19248	4.53124	0.188757	0.20311	0.88936	0.246115	21.7907	18.0759	14.8296	10.5807	10.6343	0.438805
GeminiMol-MOD	CrossOverlap	0.0184	0.02378	0.0594	0.3096	0.4	0.232377	0.656802	0.400021	27.8239	24.6938	22.992	17.6635	13.9675	0.342884	0.0255162	0.539437	0.0594479	67.6404	44.0889	25.7331	7.24916	4.60723	0.188883	0.230998	0.899515	0.309633	24.0503	22.9574	19.9879	15.1392	13.2065	0.464644
GeminiMol-MOD	ShapeScore	0.02511	0.02734	0.0696	0.3604	0.3925	0.218659	0.646127	0.392536	27.7306	25.5193	23.643	17.6792	13.6134	0.32821	0.0293802	0.542572	0.06967	62.3184	42.3745	27.3209	7.98083	5.81611	0.193939	0.26937	0.910224	0.360499	25.5869	25.1175	23.4089	17.1614	16.015	0.493887
GeminiMol-MOD	ShapeAggregation	0.02428	0.02952	0.0705	0.344	0.4182	0.240209	0.656197	0.418235	29.3344	26.221	24.5395	18.5472	14.7402	0.34609	0.0289443	0.545198	0.0705869	140.694	37.5072	26.552	8.66646	5.2133	0.195363	0.255028	0.90259	0.344061	24.4293	23.844	22.6211	16.3227	15.0388	0.482217
MACCS	Cosine	0.0121	0.01617	0.0426	0.2838	0.3792	0.230104	0.722376	0.379204	29.7428	24.6209	22.7958	16.4789	13.2504	0.365983	0.0164284	0.557027	0.0426572	32.7643	19.0617	10.743	5.6653	4.20929	0.195699	0.188687	0.886238	0.283819	25.5289	26.0094	21.6755	14.6801	12.1052	0.425541
MACCS	Dice	0.01213	0.01626	0.0428	0.2831	0.3796	0.229712	0.719666	0.37965	29.3064	24.3697	22.8021	16.4382	13.2892	0.365383	0.0165337	0.55705	0.0428512	32.7643	19.0617	10.7617	5.65643	3.93494	0.195775	0.189074	0.88643	0.283121	25.5289	25.8078	21.9764	14.5985	12.0204	0.426024
MACCS	Kulczynski	0.01216	0.01627	0.0431	0.2822	0.3774	0.229159	0.724783	0.377467	28.8991	24.5072	22.7001	16.4424	13.1606	0.365816	0.0163301	0.556068	0.0431043	34.7892	19.0617	10.6988	5.71852	4.21613	0.19565	0.188148	0.885539	0.282271	25.5289	25.317	22.38	14.5262	11.9284	0.424919
MACCS	McConnaughey	0.01217	0.01625	0.043	0.2825	0.3774	0.229159	0.724783	0.377455	28.8991	24.4974	22.673	16.4511	13.1376	0.365816	0.0163301	0.556068	0.0430711	34.7892	19.0432	10.6988	5.71852	4.21613	0.19565	0.188148	0.885539	0.282571	25.5289	25.4624	21.6599	14.6176	11.9364	0.424919
MACCS	Russel	0.00257	0.00502	0.0202	0.1272	0.2486	0.145584	0.65587	0.248692	21.2767	16.7695	14.3799	10.4493	8.55218	0.290073	0.0099677	0.520751	0.0202228	0.267003	5.24911	3.43462	1.8209	1.29333	0.160313	0.110026	0.838473	0.127213	5.15704	5.25686	7.50893	5.51589	5.5284	0.352351
MACCS	Sokal	0.01211	0.01625	0.0428	0.2828	0.3797	0.229712	0.719666	0.379718	29.3064	24.3697	22.8039	16.4419	13.2866	0.365383	0.0165337	0.55705	0.0428211	32.7643	19.0617	10.7617	5.65643	3.89125	0.195775	0.189074	0.88643	0.282877	25.5289	25.8542	21.4744	14.7747	11.9675	0.426024
MACCS	Tanimoto	0.01215	0.01624	0.0427	0.284	0.3797	0.229712	0.719666	0.379787	29.3064	24.2527	22.792	16.4588	13.2888	0.365383	0.0165337	0.55705	0.0427851	32.7643	19.0617	10.7523	5.65643	3.89125	0.195775	0.189074	0.88643	0.284056	25.5289	26.1516	21.6551	14.8	12.0135	0.426024
MACCS	Tversky	0.01211	0.01622	0.0427	0.2833	0.3796	0.229712	0.719666	0.379604	29.3064	24.3606	22.8039	16.4541	13.2786	0.365383	0.0165337	0.55705	0.0427546	34.7002	19.0617	10.7523	5.65643	3.934	0.195775	0.189074	0.88643	0.283341	25.3646	25.2417	21.449	14.7935	12.0184	0.426024
MACCS	TverskyF	0.00279	0.0094	0.0255	0.1094	0.368	0.226702	0.751005	0.36804	26.8599	22.7809	21.7832	15.9015	12.8491	0.377733	0.00921027	0.549683	0.0255532	3.77556	3.95473	3.04258	2.74663	3.33593	0.186349	0.0965217	0.800343	0.109495	8.20594	7.79355	7.04893	5.04697	4.83692	0.314868
MACCS	TverskyR	0.00374	0.00641	0.0239	0.1562	0.2681	0.160797	0.663439	0.268143	23.014	18.5809	16.2851	11.3256	9.13689	0.297459	0.0123302	0.536538	0.0239311	4.61771	5.89269	4.33324	2.66472	2.20858	0.170656	0.12841	0.847201	0.156294	8.59514	8.79124	9.41637	7.23342	6.61721	0.36242
RDK	Cosine	0.00941	0.01538	0.042	0.2239	0.3657	0.213114	0.686476	0.365787	30.833	28.2531	25.5272	16.5987	12.3761	0.329612	0.0209211	0.605564	0.0420519	106.949	24.875	17.1705	6.44229	3.90483	0.210496	0.205848	0.890554	0.22396	26.4018	23.3454	19.3144	12.1292	9.0796	0.43172
RDK	Dice	0.01137	0.0164	0.0408	0.2782	0.4011	0.234468	0.696112	0.401132	30.637	28.9412	26.807	18.0633	13.8543	0.349606	0.0203528	0.606046	0.0408866	106.949	24.875	13.0636	6.30129	3.90356	0.210552	0.22682	0.900078	0.278221	26.9573	25.0271	21.9418	14.488	11.6389	0.453191
RDK	Kulczynski	0.00653	0.01345	0.0423	0.1541	0.3174	0.190086	0.676773	0.317471	30.272	26.6769	24.0345	14.044	10.2856	0.309098	0.0220683	0.601695	0.0423961	106.949	28.8679	17.4826	6.32582	3.81257	0.208619	0.174557	0.874457	0.154119	24.585	17.2575	13.0414	7.25706	5.8237	0.398942
RDK	McConnaughey	0.00644	0.01345	0.0423	0.152	0.3174	0.190086	0.676773	0.317471	30.272	26.6769	24.0345	14.044	10.2856	0.309098	0.0220683	0.601695	0.0423955	106.949	28.8679	17.4826	6.32582	3.81257	0.208619	0.174557	0.874457	0.152002	24.585	17.2575	13.1062	7.20539	5.73297	0.398942
RDK	Russel	0.00097	0.00278	0.0171	0.0567	0.1626	0.112093	0.623895	0.162602	16.8612	12.5328	10.4251	6.79522	5.34048	0.235727	0.0113115	0.588429	0.0171049	0.266966	0.652172	2.38502	1.78468	1.20166	0.185364	0.117582	0.797775	0.0567562	0.824881	0.27496	0.38823	0.419169	1.43411	0.318861
RDK	Sokal	0.01135	0.0164	0.0408	0.2776	0.4011	0.234468	0.696112	0.401133	30.637	28.9412	26.807	18.0633	13.8543	0.349606	0.0203528	0.606046	0.0408873	106.949	24.875	13.0636	6.30129	3.90356	0.210552	0.22682	0.900078	0.277686	26.9573	24.7679	21.6956	14.5294	11.7143	0.453191
RDK	Tanimoto	0.01144	0.0164	0.0408	0.2799	0.4011	0.234468	0.696112	0.401134	30.637	28.9412	26.807	18.0633	13.8543	0.349606	0.0203528	0.606046	0.0408875	106.949	24.875	13.0636	6.30129	3.90356	0.210552	0.22682	0.900078	0.279995	26.9573	25.0271	21.7715	14.6947	12.0068	0.453191
RDK	Tversky	0.01139	0.0164	0.0408	0.2786	0.4011	0.234468	0.696112	0.401134	30.637	28.9412	26.807	18.0633	13.8543	0.349606	0.0203528	0.606046	0.0408873	106.949	24.875	13.0636	6.30129	3.90356	0.210552	0.22682	0.900078	0.278608	29.7729	25.4552	21.788	14.618	11.7957	0.453191
RDK	TverskyF	0.00578	0.01277	0.0305	0.1893	0.4181	0.253721	0.747151	0.418159	28.9329	26.5362	25.2107	18.5205	14.8544	0.390621	0.0125776	0.531667	0.030559	63.7517	24.9124	13.1646	4.85646	2.76438	0.161956	0.113136	0.592634	0.189364	10.522	14.1157	12.0549	9.74688	8.78559	0.269435
RDK	TverskyR	0.00201	0.00598	0.0351	0.0572	0.17	0.115504	0.62576	0.170071	19.3321	13.6813	11.1922	7.16183	5.50987	0.238596	0.0214678	0.607553	0.0351959	67.7911	16.3492	10.8171	3.79109	2.86472	0.207762	0.118531	0.79945	0.0572901	0.824881	0.420291	0.678891	0.391268	1.43299	0.320008
TopologicalTorsion	Cosine	0.0186	0.02925	0.056	0.3317	0.5216	0.330427	0.765207	0.521654	32.8889	30.5029	29.0142	23.0924	19.042	0.447994	0.0275832	0.562351	0.0560723	72.2275	31.4827	19.9552	8.27638	4.92605	0.200236	0.218398	0.898573	0.331738	27.7051	26.2777	24.3237	17.5464	14.8046	0.457646
TopologicalTorsion	Dice	0.01923	0.02994	0.0573	0.3351	0.5217	0.330465	0.765905	0.521747	33.0047	30.4144	29.1787	23.1221	18.9955	0.448347	0.0298733	0.568608	0.0573902	72.2275	27.6095	16.0345	8.29893	4.73865	0.203326	0.22317	0.900746	0.335123	28.1811	25.8284	25.1035	17.4655	14.7692	0.461972
TopologicalTorsion	Kulczynski	0.01675	0.02726	0.0524	0.3197	0.5202	0.329045	0.764252	0.520203	32.8889	30.3761	28.9548	23.0489	19.0439	0.44682	0.0252562	0.554485	0.0524037	72.2275	31.6378	17.565	6.99433	4.88904	0.194767	0.210776	0.895545	0.319778	26.8397	24.9491	23.743	16.6744	14.4587	0.451052
TopologicalTorsion	McConnaughey	0.01665	0.02703	0.0519	0.3204	0.5202	0.329063	0.764274	0.520274	32.8889	30.3761	28.9618	23.0466	19.0487	0.44684	0.0251653	0.553977	0.0519549	72.2275	31.6378	17.565	6.99433	4.88904	0.194179	0.210776	0.895545	0.320492	26.8397	24.6027	23.8074	16.8897	14.5749	0.451052
TopologicalTorsion	Russel	0.01455	0.02396	0.0474	0.3067	0.5049	0.30751	0.766302	0.504957	32.7441	30.119	28.357	22.2029	18.5483	0.440931	0.0215599	0.578952	0.047467	32.8916	15.457	9.21035	4.2707	4.04019	0.198291	0.203756	0.896591	0.306721	23.5535	22.9957	20.7347	15.1236	12.937	0.456584
TopologicalTorsion	Sokal	0.01929	0.02999	0.0574	0.3356	0.5218	0.330465	0.765905	0.521806	33.0047	30.4144	29.1714	23.1177	19.0035	0.448347	0.0298733	0.568608	0.0574925	72.2275	27.6095	16.0345	8.29893	4.73865	0.203326	0.22317	0.900746	0.335603	28.1811	26.9612	24.7653	17.3883	14.7689	0.461972
TopologicalTorsion	Tanimoto	0.01942	0.02998	0.0574	0.338	0.5217	0.330465	0.765905	0.521763	33.0047	30.4144	29.2154	23.1205	19.0021	0.448347	0.0298733	0.568608	0.0574633	72.2275	27.6095	16.0345	8.29893	4.73865	0.203326	0.22317	0.900746	0.338092	28.1811	26.9808	25.2515	17.7478	14.9248	0.461972
TopologicalTorsion	Tversky	0.01929	0.02995	0.0574	0.3361	0.5217	0.330465	0.765905	0.521779	33.0047	30.4144	29.1572	23.148	18.9975	0.448347	0.0298733	0.568608	0.0574071	72.2275	27.6095	16.0345	8.29893	4.73865	0.203326	0.22317	0.900746	0.336157	28.347	24.9914	24.6703	17.6276	14.8384	0.461972
TopologicalTorsion	TverskyF	0.00484	0.01579	0.0334	0.1447	0.4714	0.292758	0.751462	0.471473	32.0061	28.9939	27.3507	20.8521	16.9595	0.420665	0.0130739	0.521056	0.0334979	64.6254	17.0611	11.2511	3.95839	3.85071	0.165905	0.118974	0.848956	0.144765	13.2264	10.09	8.90328	7.73914	7.14506	0.358036
TopologicalTorsion	TverskyR	0.02345	0.0373	0.0728	0.322	0.5122	0.322568	0.766768	0.512261	32.5532	30.3202	28.8211	22.5192	18.7988	0.44289	0.03591	0.581807	0.072819	110.632	30.8406	26.2924	8.95975	6.39059	0.212793	0.221855	0.899481	0.322039	25.7835	24.8777	23.6327	16.1086	13.7134	0.460118
GeminiMol	Cosine	0.02727	0.03637	0.0742	0.3672	0.4898	0.307416	0.733562	0.489804	30.7041	28.8935	27.2094	21.6547	17.7099	0.417859	0.028817	0.59221	0.074261	112.501	38.7275	24.0224	10.0857	6.55965	0.221881	0.265613	0.896614	0.367241	27.8004	25.4458	22.8145	18.2068	16.3993	0.487493
GeminiMol	Pearson	0.02766	0.03635	0.0742	0.3726	0.4897	0.307415	0.733546	0.489753	30.7041	28.8935	27.2266	21.6485	17.7176	0.417851	0.0288094	0.592244	0.0742367	112.501	38.7275	24.0224	10.0857	6.55871	0.221873	0.265489	0.896568	0.372682	27.8004	25.7209	22.4443	19.1206	16.5626	0.487392
GeminiMol	RMSE	0.02177	0.03028	0.0609	0.3571	0.4966	0.30337	0.736098	0.496613	30.786	29.3653	27.7151	22.1021	17.8616	0.416605	0.0255144	0.571699	0.060985	104.709	37.1596	22.1028	8.74971	5.30402	0.206248	0.251769	0.878502	0.357113	26.6766	25.809	23.0959	17.9929	15.9017	0.47005
GeminiMol	Manhattan	0.02181	0.03067	0.0611	0.3569	0.502	0.30727	0.738907	0.502048	30.5048	29.2019	27.9175	22.2844	18.1813	0.420323	0.0252756	0.569933	0.0611088	104.709	37.4031	22.2903	8.77343	5.23775	0.205174	0.253015	0.878984	0.356917	26.6766	25.3414	23.3321	18.1202	15.8786	0.470766
GeminiMol	ShapeOverlap	0.01914	0.0292	0.0685	0.2793	0.4262	0.244176	0.665577	0.426217	29.3366	25.816	24.7589	18.9828	15.1253	0.351961	0.0292086	0.550776	0.0685118	138.861	42.4936	23.8294	9.27997	5.57591	0.200977	0.224022	0.896952	0.279385	26.7902	20.4279	18.6885	13.2148	12.5006	0.45443
GeminiMol	ShapeDistance	0.01164	0.02249	0.0566	0.2055	0.3971	0.228797	0.66872	0.397133	26.48	23.6807	22.1242	17.7662	14.1369	0.344927	0.0232155	0.556112	0.0566344	104.212	28.558	16.185	6.79138	4.97644	0.197749	0.173596	0.856846	0.205592	17.3184	13.6205	12.9166	9.27106	9.76785	0.403434
GeminiMol	CrossSim	0.02623	0.0299	0.0715	0.3663	0.4177	0.235753	0.659436	0.417746	28.9997	26.7711	24.902	18.7696	14.7677	0.343711	0.0333134	0.544164	0.0715919	138.95	40.0664	28.4646	8.34215	5.73765	0.199911	0.264958	0.902773	0.366392	25.0195	24.6459	22.5186	18.2797	16.6555	0.48953
GeminiMol	CrossAggregation	0.02852	0.03425	0.0794	0.3587	0.4309	0.24693	0.667277	0.430975	30.165	27.0349	25.1902	19.3555	15.1801	0.353689	0.0344749	0.54878	0.0794922	140.904	41.9615	29.7601	11.8057	6.95776	0.204659	0.261695	0.901332	0.358789	26.2612	23.6523	23.1948	17.6324	15.9387	0.485846
GeminiMol	CrossDist	0.01704	0.02653	0.0687	0.248	0.3862	0.232369	0.671068	0.386236	25.9565	23.0852	21.135	16.6355	13.6554	0.350336	0.0225808	0.559292	0.0687085	70.2025	29.1165	19.3312	10.1783	6.77811	0.200551	0.19821	0.884307	0.248052	16.7402	14.5733	12.8465	11.8506	11.1873	0.433953
GeminiMol	CrossOverlap	0.02313	0.03049	0.0728	0.3177	0.4187	0.24263	0.666234	0.41876	28.1511	24.5991	23.4583	18.503	14.8886	0.352878	0.0284181	0.551027	0.0728147	73.9839	43.1371	28.0572	9.26917	6.01763	0.201166	0.236963	0.896404	0.317789	23.8708	20.245	19.2625	16.0843	13.8483	0.467627
GeminiMol	ShapeScore	0.02562	0.02804	0.0678	0.3777	0.4134	0.234569	0.657858	0.413436	29.3854	26.8541	25.1654	18.7253	14.599	0.341199	0.0302641	0.544177	0.0678347	138.772	40.2947	24.5423	8.24214	5.33678	0.196435	0.275028	0.905878	0.377705	29.4506	24.4187	23.1655	19.3465	16.9423	0.497703
GeminiMol	ShapeAggregation	0.02617	0.03196	0.0751	0.3484	0.4254	0.24066	0.665218	0.425431	29.9725	26.9364	25.5032	19.206	14.9425	0.348749	0.0307436	0.548268	0.0751256	139.039	43.8387	23.8676	10.9427	6.19781	0.201944	0.255759	0.898209	0.348413	25.9283	23.3016	23.9672	17.1711	15.5055	0.481448
