## Extended Data Table 3 for "Conformational Space Profile Enhances Generic Molecular Representation Learning"

### Sheet: ADMET-C
	GeminiMol	GeminiMol-MOD	GeminiMol+CombineFP	CombineFP	AtomPairs	ECFP4	ECFP6	FCFP4	FCFP6	MACCS	RDK	TopologicalTorsion	FP-GNN	unimol	CrossEncoder	GeminiMol (Frozen Encoder)	GeminiMol-MOD (Frozen Encoder)
AddictedChem	0.942987	0.955489	0.909409	0.963222	0.958996	0.944154	0.94727	0.950907	0.947725	0.949886	0.945275	0.938777	0.735878	0.957638	0.932141	0.942987	0.955489
AMES	0.82031	0.837426	0.838001	0.847273	0.818923	0.843715	0.803795	0.828772	0.813631	0.77744	0.820085	0.839877	0.839211	0.859315	0.80031	0.817694	0.837426
BBB_Martins	0.910036	0.914927	0.908598	0.922407	0.92105	0.906707	0.893022	0.925489	0.926434	0.89822	0.877939	0.891234	0.891024	0.903724	0.874281	0.910036	0.914804
Bioavailability_Ma	0.743931	0.767542	0.547057	0.743598	0.726638	0.735949	0.740605	0.739275	0.723645	0.640838	0.7002	0.670768	0.532757	0.689059	0.746259	0.743931	0.767542
Carcinogens_Lagunin	0.844444	0.802222	0.768889	0.848889	0.842222	0.848889	0.853333	0.862222	0.853333	0.808889	0.782222	0.835556	0.830579	0.828512	0.777778	0.844444	0.788889
ClinTox	0.772623	0.853629	0.754349	0.818046	0.605957	0.75145	0.659023	0.839132	0.858636	0.780267	0.636531	0.693463	0.744421	0.711785	0.671235	0.772623	0.853629
CYP1A2_Veith	0.933517	0.937364	0.937273	0.941018	0.93074	0.934748	0.927112	0.931265	0.926756	0.916361	0.914732	0.92001	0.929733	0.941362	0.899649	0.928679	0.935262
CYP2C19_Veith	0.890134	0.889158	0.890496	0.887263	0.858121	0.889206	0.873737	0.874899	0.864863	0.851433	0.843906	0.869586	0.864408	0.894277	0.836214	0.869979	0.883006
CYP2C9_Substrate_CarbonMangels	0.61096	0.635648	0.556972	0.590342	0.586001	0.606348	0.603093	0.634835	0.641346	0.635784	0.655589	0.609061	0.613131	0.680141	0.645144	0.60038	0.635648
CYP2C9_Veith	0.889107	0.892558	0.885252	0.89088	0.875951	0.887245	0.883111	0.887279	0.881297	0.858086	0.856261	0.878786	0.864489	0.900318	0.849053	0.875426	0.88677
CYP2D6_Substrate_CarbonMangels	0.832098	0.82852	0.834398	0.808587	0.793253	0.800664	0.818298	0.825198	0.830565	0.80322	0.774597	0.768975	0.815742	0.802198	0.769231	0.832098	0.82852
CYP2D6_Veith	0.867259	0.874036	0.872647	0.879761	0.864296	0.861495	0.860474	0.873784	0.871752	0.859081	0.832762	0.861086	0.853128	0.87225	0.820406	0.861483	0.872754
CYP3A4_Substrate_CarbonMangels	0.642399	0.654762	0.628434	0.672848	0.642972	0.640453	0.655334	0.660027	0.659341	0.601076	0.624199	0.624657	0.567079	0.582418	0.649496	0.642399	0.654762
CYP3A4_Veith	0.892336	0.89768	0.8828	0.89631	0.864629	0.882858	0.870143	0.881834	0.871326	0.847203	0.864703	0.882598	0.861823	0.897915	0.843278	0.88235	0.89768
DILI	0.895652	0.942174	0.887391	0.945652	0.893478	0.901739	0.9	0.893478	0.89	0.891304	0.872174	0.905217	0.9	0.937391	0.867826	0.895652	0.942174
hERG	0.826971	0.855131	0.844493	0.859199	0.838705	0.846683	0.85607	0.880788	0.87985	0.811014	0.79271	0.85873	0.824162	0.822917	0.772528	0.826971	0.855131
hERG_inhib	0.883503	0.89969	0.879957	0.904342	0.892952	0.899457	0.895948	0.898117	0.896178	0.87502	0.886554	0.892247	0.886415	0.888278	0.854321	0.883503	0.89969
hERG_Karim	0.85928	0.87402	0.872607	0.878705	0.871096	0.876536	0.870217	0.87472	0.868336	0.847176	0.853395	0.863114	0.848423	0.875214	0.807658	0.85898	0.87402
HIA_Hou	0.946091	0.984362	0.992593	0.989095	0.986008	0.95679	0.95679	0.985185	0.984362	0.998765	0.925103	0.95144	0.957202	0.987243	0.947325	0.946091	0.984362
NR-AhR	0.835174	0.848933	0.855636	0.854155	0.844721	0.850003	0.845128	0.832557	0.8375	0.847781	0.83586	0.839382	0.828566	0.865926	0.796618	0.833358	0.848933
NR-AR	0.737817	0.75706	0.754107	0.752946	0.759657	0.750736	0.724486	0.761684	0.714241	0.720902	0.759	0.741239	0.743383	0.720581	0.725683	0.737817	0.75706
NR-AR-LBD	0.909304	0.916388	0.877878	0.918791	0.883749	0.91434	0.908194	0.931191	0.900652	0.899949	0.913659	0.917447	0.895651	0.897208	0.910243	0.909304	0.916388
NR-Aromatase	0.76671	0.782505	0.775163	0.80665	0.791405	0.727892	0.75299	0.7775	0.760975	0.772484	0.698241	0.732288	0.741307	0.814575	0.686906	0.76671	0.740708
NR-ER	0.773438	0.802451	0.752357	0.748231	0.746177	0.755963	0.749939	0.744173	0.751668	0.723371	0.707812	0.719875	0.733827	0.735524	0.728273	0.772592	0.744095
NR-ER-LBD	0.817007	0.81496	0.765973	0.822999	0.843816	0.802642	0.769841	0.808927	0.808629	0.77099	0.762175	0.775281	0.725582	0.829	0.748157	0.812413	0.81496
NR-PPAR-gamma	0.775269	0.766531	0.681382	0.784307	0.737012	0.786019	0.753188	0.753393	0.780156	0.823617	0.71838	0.75163	0.781397	0.769415	0.683795	0.734154	0.738844
PAMPA_NCATS	0.770847	0.74633	0.723049	0.744785	0.714654	0.756992	0.76204	0.769534	0.735024	0.71589	0.726243	0.720937	0.703734	0.735926	0.710739	0.770847	0.74633
Pgp_Broccatelli	0.935484	0.92522	0.927753	0.932485	0.907625	0.920954	0.908424	0.932485	0.936284	0.909757	0.914156	0.914423	0.906625	0.905425	0.848107	0.935484	0.92522
SkinReaction	0.666261	0.722796	0.626748	0.753799	0.755623	0.704559	0.734954	0.723708	0.731307	0.679635	0.640122	0.71003	0.565957	0.694225	0.65228	0.638298	0.722796
SR-ARE	0.763334	0.77072	0.723977	0.747439	0.739471	0.739784	0.729716	0.729506	0.715082	0.727227	0.720316	0.706387	0.732514	0.759102	0.674318	0.726671	0.757664
SR-ATAD5	0.731119	0.719938	0.690111	0.734834	0.698346	0.692742	0.718027	0.697479	0.702574	0.737426	0.706373	0.699394	0.680186	0.697081	0.642238	0.71391	0.691137
SR-HSE	0.802842	0.768041	0.75077	0.741106	0.727966	0.729403	0.713887	0.711788	0.705278	0.715557	0.740263	0.681789	0.698781	0.778832	0.594883	0.734472	0.721727
SR-MMP	0.853756	0.882043	0.843721	0.865213	0.851936	0.845927	0.833212	0.853615	0.841359	0.840956	0.816587	0.810849	0.863648	0.894958	0.787384	0.824307	0.839256
SR-p53	0.834774	0.783517	0.783964	0.824976	0.812957	0.809328	0.811536	0.773636	0.768963	0.779112	0.777052	0.782845	0.802411	0.791169	0.769833	0.791755	0.783517

### Sheet: ADMET-R
	GeminiMol-MOD	GeminiMol	CrossEncoder	CombineFP	TopologicalTorsion	AtomPairs	ECFP4	ECFP6	FCFP4	FCFP6	MACCS	RDK	FP-GNN	unimol	GeminiMol-MOD (Frozen Encoder)	GeminiMol (Frozen Encoder)
Caco2_Wang	0.804931	0.798755	0.744781	0.791879	0.696728	0.753514	0.80208	0.760598	0.785027	0.776794	0.750474	0.630812	0.795588	0.807972	0.804931	0.798755
Clearance_Hepatocyte_AZ	0.566138	0.506167	0.397722	0.491335	0.435835	0.410031	0.520107	0.489544	0.499035	0.503946	0.297043	0.34624	0.463809	0.433476	0.566138	0.506167
Clearance_Microsome_AZ	0.642985	0.668758	0.538502	0.579098	0.57596	0.524424	0.569337	0.599453	0.613791	0.598814	0.474993	0.486359	0.521584	0.624647	0.609002	0.614126
Half_Life_Obach	0.369889	0.379649	0.149488	0.451549	0.394091	0.379076	0.401186	0.468978	0.441743	0.350508	0.305012	0.376714	0.177456	0.542542	0.369889	0.379649
hERG_at_10uM	0.543577	0.544368	0.440795	0.51714	0.481878	0.494148	0.500004	0.489087	0.497424	0.492309	0.461385	0.466552	0.503501	0.534592	0.514116	0.542792
hERG_at_1uM	0.285438	0.284724	0.225895	0.287146	0.267858	0.27487	0.277062	0.274645	0.280844	0.267938	0.261901	0.263113	0.271281	0.280307	0.280869	0.276865
HydrationFreeEnergy_FreeSolv	0.890514	0.920354	0.788698	0.91495	0.476823	0.856915	0.900744	0.867822	0.810779	0.82901	0.912566	0.741208	0.881893	0.931681	0.885899	0.897475
LD50_Zhu	0.574565	0.640267	0.402261	0.629216	0.603783	0.615261	0.57495	0.577051	0.633261	0.582667	0.562647	0.549691	0.611585	0.685749	0.574565	0.640267
Lipophilicity_AstraZeneca	0.828735	0.840484	0.540429	0.785029	0.66611	0.767625	0.754189	0.723849	0.759909	0.732219	0.684722	0.59146	0.785593	0.869468	0.770774	0.761358
PPBR_AZ	0.72441	0.683811	0.507626	0.65358	0.587696	0.655861	0.576458	0.604825	0.635689	0.567771	0.517067	0.5672	0.629084	0.657856	0.606686	0.66156
Solubility_AqSolDB	0.855425	0.837106	0.758506	0.838532	0.759566	0.808253	0.812711	0.809374	0.81499	0.785395	0.796921	0.728071	0.829326	0.886493	0.826928	0.837106
VDss_Lombardo	0.578699	0.549403	0.407342	0.658311	0.469122	0.50359	0.613303	0.585951	0.63726	0.618544	0.508967	0.389854	0.372143	0.675655	0.578699	0.52164

### Sheet: QSAR
	GeminiMol-MOD	GeminiMol	GeminiMol+CombineFP	CombineFP	TopologicalTorsion	AtomPairs	ECFP4	ECFP6	FCFP4	FCFP6	MACCS	RDK	FP-GNN	unimol	CrossEncoder	GeminiMol-MOD (Frozen Encoder)	GeminiMol (Frozen Encoder)
A1Apoptosis	0.847168	0.832859	0.781091	0.804016	0.79555	0.801094	0.838478	0.830012	0.824093	0.795475	0.768018	0.782065	0.76356	0.840051	0.806338	0.847168	0.832859
ARNT-TAC3	0.831002	0.810294	0.777742	0.847774	0.856002	0.834837	0.846065	0.852424	0.818601	0.827424	0.790143	0.818561	0.794396	0.809499	0.760294	0.831002	0.810294
CBFb-RUNX1	0.849332	0.891785	0.911416	0.907306	0.917149	0.795549	0.935644	0.906333	0.887297	0.868801	0.8277	0.832405	0.857877	0.586502	0.731329	0.849332	0.891785
CRF-R2-agonist	0.769896	0.744871	0.739083	0.774855	0.752912	0.756652	0.765138	0.748392	0.73134	0.737055	0.732486	0.728045	0.73304	0.742568	0.705651	0.769896	0.744871
CRF-R2-antagonists	0.734206	0.756089	0.744723	0.746008	0.729141	0.73503	0.766024	0.744214	0.73549	0.731879	0.718733	0.717363	0.710263	0.732679	0.697976	0.734206	0.756089
HADH2	0.859503	0.841501	0.811311	0.884529	0.867458	0.864668	0.873023	0.863897	0.854019	0.859352	0.849418	0.854864	0.837613	0.837172	0.800457	0.859503	0.841501
HSD17B4	0.898735	0.879961	0.840211	0.912232	0.908217	0.833805	0.831157	0.904462	0.903872	0.904064	0.820071	0.857383	0.853733	0.884694	0.831516	0.898735	0.879961
NF-kB	0.650646	0.64662	0.657461	0.699546	0.679778	0.674757	0.696636	0.708752	0.68217	0.664993	0.677885	0.692691	0.636179	0.637932	0.63578	0.650646	0.64662
Peg3	0.617662	0.634286	0.652006	0.665916	0.657085	0.666551	0.618297	0.624069	0.6871	0.632843	0.6086	0.649928	0.631211	0.582459	0.603348	0.617662	0.634286
PINK1	0.806203	0.795591	0.690785	0.604082	0.741065	0.791656	0.817464	0.820373	0.80663	0.789685	0.738067	0.697304	0.797018	0.693128	0.732826	0.806203	0.795591
Rango	0.775916	0.696275	0.569403	0.749003	0.603743	0.771145	0.703146	0.726021	0.65657	0.674827	0.588461	0.577941	0.515836	0.525705	0.643679	0.775916	0.696275
RGS12	0.734966	0.72612	0.635006	0.757291	0.628239	0.675622	0.665272	0.683658	0.656839	0.667039	0.659611	0.628727	0.697269	0.659387	0.679526	0.734966	0.72612
uPA	0.755798	0.743805	0.574841	0.638911	0.772977	0.76034	0.762875	0.741278	0.769718	0.752734	0.744508	0.754116	0.732551	0.676402	0.723148	0.755798	0.743805
Vif-APOBEC3G	0.780922	0.768241	0.711684	0.803689	0.805983	0.774676	0.789098	0.775692	0.807276	0.794326	0.75145	0.782862	0.78093	0.751545	0.71714	0.780922	0.768241
ALDH1	0.764078	0.726057	0.738542	0.784797	0.760117	0.765517	0.769365	0.765573	0.756069	0.749835	0.73333	0.740957	0.750198	0.743892	0.688898	0.764078	0.726057
FEN1	0.921754	0.908275	0.773981	0.915681	0.901893	0.886257	0.909789	0.903606	0.887823	0.882331	0.881869	0.891253	0.863893	0.771979	0.853951	0.921754	0.908275
GBA	0.793599	0.808211	0.626153	0.616081	0.765509	0.833685	0.802255	0.77777	0.773817	0.767061	0.775556	0.750215	0.705499	0.6441	0.770799	0.793599	0.808211
KAT2A	0.666091	0.66097	0.524774	0.708526	0.663511	0.678597	0.682484	0.657726	0.700186	0.676358	0.659585	0.620628	0.611421	0.569551	0.63638	0.666091	0.66097
MAPK1	0.723881	0.702903	0.593438	0.749752	0.720089	0.703499	0.716505	0.721369	0.769952	0.745982	0.670509	0.729923	0.709815	0.705268	0.666028	0.723881	0.702903
PKM2	0.740971	0.728721	0.629997	0.788936	0.696301	0.745228	0.742832	0.752683	0.718213	0.750563	0.727989	0.709026	0.706901	0.627992	0.659629	0.740971	0.728721
VDR	0.762702	0.74052	0.713947	0.78317	0.774948	0.766842	0.778956	0.79128	0.779036	0.765953	0.763831	0.77504	0.77791	0.75416	0.74539	0.762702	0.74052
NCI_786-0	0.89115	0.872636	0.81586	0.896951	0.821768	0.803259	0.823386	0.820421	0.817466	0.800571	0.810654	0.788158	0.857658	0.854229	0.839411	0.89115	0.872636
NCI_A498	0.892763	0.887583	0.872041	0.888303	0.883475	0.874562	0.891876	0.878805	0.884426	0.876506	0.870286	0.861444	0.86837	0.832702	0.833354	0.880288	0.865886
NCI_A549-ATCC	0.910981	0.892455	0.84784	0.916208	0.902208	0.901977	0.90563	0.901633	0.899768	0.90058	0.883681	0.885522	0.87428	0.841638	0.84826	0.905797	0.888317
NCI_ACHN	0.921609	0.913215	0.841121	0.890368	0.884823	0.884006	0.887328	0.880793	0.879265	0.867668	0.872731	0.862093	0.86381	0.847586	0.839224	0.882944	0.8663
NCI_BT-549	0.857898	0.84838	0.801636	0.872507	0.81448	0.788163	0.803403	0.753535	0.792311	0.791061	0.759799	0.778412	0.829203	0.828111	0.801939	0.857898	0.84838
NCI_CAKI-1	0.88137	0.890739	0.843289	0.879992	0.858619	0.864541	0.868459	0.859476	0.868644	0.858758	0.856441	0.856892	0.841556	0.800545	0.824619	0.876993	0.858719
NCI_CCRF-CEM	0.858659	0.847258	0.822963	0.874137	0.854225	0.86069	0.858765	0.857853	0.849445	0.848782	0.841987	0.834573	0.831312	0.807369	0.794917	0.853843	0.826224
NCI_COLO205	0.901634	0.912052	0.794516	0.881814	0.864572	0.869355	0.880956	0.868851	0.869372	0.868812	0.865856	0.847863	0.852415	0.819736	0.826297	0.865802	0.858226
NCI_DLD-1	0.875679	0.919568	0.785925	0.868472	0.844974	0.884724	0.849344	0.85342	0.854479	0.86871	0.893755	0.84245	0.801119	0.838704	0.819949	0.86197	0.849449
NCI_DMS114	0.876865	0.893339	0.826577	0.886648	0.862	0.873225	0.890139	0.873741	0.863063	0.85251	0.873065	0.862011	0.822796	0.887544	0.846989	0.872207	0.860124
NCI_DMS273	0.935302	0.942599	0.864484	0.911819	0.900812	0.917257	0.923194	0.906081	0.898847	0.893939	0.913228	0.881381	0.898017	0.919097	0.881073	0.927852	0.917077
NCI_DU-145	0.917541	0.93281	0.841201	0.88934	0.881593	0.882197	0.882824	0.876952	0.886481	0.876705	0.877839	0.876056	0.86461	0.840364	0.830766	0.893157	0.876196
NCI_EKVX	0.930672	0.921176	0.84461	0.906603	0.893642	0.899929	0.893449	0.889657	0.899201	0.894398	0.876797	0.873265	0.873305	0.836275	0.851855	0.899095	0.886504
NCI_HCC-2998	0.913313	0.917929	0.811127	0.869494	0.858734	0.848042	0.854648	0.840969	0.844818	0.841734	0.828292	0.819709	0.832096	0.817528	0.793215	0.853408	0.835984
NCI_HCT-116	0.869592	0.852979	0.811041	0.887905	0.874994	0.870221	0.879084	0.876907	0.870703	0.871901	0.855286	0.851543	0.854966	0.810402	0.814729	0.869592	0.852979
NCI_HCT-15	0.886077	0.883021	0.788795	0.874568	0.860284	0.866385	0.861803	0.85581	0.868674	0.863502	0.841356	0.846459	0.836154	0.792275	0.804854	0.85986	0.84215
NCI_HL-60(TB)	0.859077	0.853671	0.79579	0.857678	0.838798	0.847335	0.844346	0.836945	0.843369	0.83901	0.825343	0.821543	0.824967	0.815737	0.786669	0.847215	0.830909
NCI_HOP-18	0.867408	0.869186	0.819905	0.855563	0.82584	0.839651	0.858668	0.819616	0.840267	0.828231	0.853215	0.817898	0.798227	0.827024	0.785196	0.847769	0.855811
NCI_HOP-62	0.931495	0.932903	0.850781	0.906291	0.893484	0.886297	0.893267	0.884038	0.894212	0.894299	0.865149	0.888612	0.87182	0.817501	0.831872	0.886641	0.87117
NCI_HOP-92	0.827981	0.811184	0.772979	0.840004	0.831489	0.71982	0.831511	0.828332	0.834719	0.823501	0.785647	0.746308	0.795268	0.749927	0.781494	0.819973	0.804662
NCI_HS578T	0.880057	0.891591	0.84295	0.878273	0.861596	0.859164	0.856243	0.848807	0.858413	0.85377	0.84335	0.845785	0.836165	0.82682	0.797358	0.861073	0.847116
NCI_HT29	0.91231	0.905593	0.844603	0.907467	0.887838	0.886739	0.894476	0.886217	0.890562	0.888188	0.875757	0.877068	0.864256	0.834851	0.831053	0.887392	0.868645
NCI_IGROV1	0.901268	0.879174	0.844431	0.884487	0.863324	0.875599	0.87778	0.874027	0.880188	0.879574	0.853748	0.849164	0.845741	0.835173	0.833377	0.868124	0.861658
NCI_K-562	0.860558	0.838032	0.83689	0.87906	0.869968	0.865555	0.861071	0.856139	0.861686	0.859106	0.838172	0.843883	0.827906	0.81253	0.788931	0.855505	0.836132
NCI_KM12	0.890811	0.887003	0.838835	0.894523	0.8851	0.787722	0.891252	0.882828	0.883818	0.878754	0.807767	0.869443	0.854198	0.820133	0.816241	0.890811	0.873525
NCI_KM20L2	0.953654	0.925208	0.915645	0.917157	0.896574	0.895926	0.925411	0.921658	0.906945	0.891695	0.911212	0.897104	0.886935	0.916117	0.831101	0.922086	0.918814
NCI_LOX-IMVI	0.892213	0.896091	0.840732	0.876588	0.866502	0.86433	0.87063	0.862744	0.863916	0.856422	0.852384	0.848093	0.8342	0.811291	0.807565	0.869274	0.844685
NCI_LXFL529	0.919819	0.937108	0.851998	0.880943	0.888205	0.87603	0.884671	0.887401	0.887538	0.88578	0.897014	0.874515	0.876832	0.881623	0.837863	0.897386	0.879908
NCI_M14	0.91411	0.911311	0.829836	0.8789	0.873146	0.868688	0.872003	0.86784	0.858281	0.859389	0.861897	0.853839	0.852896	0.817977	0.801867	0.86761	0.856403
NCI_M19-MEL	0.904008	0.892771	0.731852	0.865243	0.849763	0.855277	0.857979	0.836897	0.837062	0.814626	0.800447	0.805846	0.810722	0.849311	0.804882	0.866968	0.848022
NCI_MALME-3M	0.885781	0.888513	0.842514	0.875703	0.863106	0.856002	0.863537	0.858913	0.862007	0.855519	0.844633	0.830974	0.813427	0.806378	0.811772	0.852203	0.841241
NCI_MCF7	0.889575	0.889344	0.843612	0.872742	0.855493	0.856765	0.860525	0.854081	0.861546	0.861315	0.838109	0.83988	0.824501	0.84423	0.79475	0.85414	0.83416
NCI_MDA-MB-231-ATCC	0.913899	0.928431	0.808922	0.864338	0.861702	0.856202	0.856578	0.853393	0.857003	0.848499	0.840142	0.842615	0.822391	0.81885	0.805457	0.855319	0.840439
NCI_MDA-MB-435	0.88847	0.887673	0.822037	0.880086	0.862214	0.872724	0.870803	0.866972	0.862027	0.85944	0.851851	0.852795	0.832759	0.847175	0.803243	0.868331	0.852547
NCI_MDA-N	0.907489	0.887829	0.846085	0.909511	0.902425	0.907817	0.895466	0.891655	0.890555	0.891188	0.89017	0.864972	0.869658	0.872178	0.860192	0.907489	0.885378
NCI_MOLT-4	0.873905	0.882609	0.821086	0.884481	0.867594	0.873276	0.871238	0.869042	0.865156	0.864634	0.853807	0.858021	0.840211	0.842035	0.818074	0.870755	0.853043
NCI_OVCAR-3	0.881739	0.886186	0.841691	0.887702	0.874696	0.877557	0.876064	0.868186	0.871739	0.870612	0.845464	0.858161	0.842824	0.804333	0.808111	0.864542	0.846447
NCI_OVCAR-4	0.909526	0.903583	0.804618	0.880615	0.874402	0.871528	0.873583	0.859813	0.861481	0.857494	0.85551	0.843084	0.856676	0.835488	0.81507	0.866312	0.84993
NCI_OVCAR-5	0.946893	0.930583	0.845457	0.899448	0.890689	0.887279	0.890176	0.886115	0.881458	0.880154	0.871189	0.865999	0.858505	0.785155	0.818898	0.886754	0.864737
NCI_OVCAR-8	0.89644	0.896827	0.838178	0.900202	0.885703	0.87589	0.884833	0.87682	0.876544	0.872225	0.801455	0.878153	0.856621	0.830804	0.817425	0.882163	0.87386
NCI_P388	0.868942	0.863604	0.728438	0.75144	0.755689	0.768665	0.749543	0.758744	0.738324	0.75892	0.731002	0.743205	0.746043	0.738915	0.671197	0.772264	0.757217
NCI_P388-ADR	0.78957	0.795928	0.739752	0.772321	0.783009	0.729167	0.77381	0.764407	0.755411	0.759334	0.804248	0.756629	0.764454	0.698314	0.683036	0.786052	0.763866
NCI_PC-3	0.914663	0.908383	0.824675	0.882369	0.873819	0.868351	0.875939	0.871448	0.877983	0.873396	0.861724	0.853398	0.854242	0.821157	0.829559	0.882904	0.864032
NCI_RPMI-8226	0.857998	0.828873	0.824549	0.862772	0.84516	0.846882	0.852724	0.845178	0.839693	0.844914	0.833787	0.827572	0.816298	0.766203	0.797241	0.853235	0.828873
NCI_RXF393	0.879517	0.881392	0.797465	0.882681	0.874812	0.869866	0.879177	0.874769	0.87534	0.866196	0.859368	0.85419	0.838637	0.836192	0.815712	0.870898	0.86193
NCI_RXF-631	0.975939	0.975785	0.897861	0.918098	0.921976	0.906087	0.91629	0.91371	0.905985	0.881027	0.887169	0.88399	0.877345	0.928541	0.853645	0.899022	0.895767
NCI_SF-268	0.925543	0.910533	0.826194	0.889001	0.874903	0.875636	0.881366	0.874128	0.87748	0.87214	0.858707	0.859856	0.854795	0.804439	0.821746	0.881258	0.858818
NCI_SF-295	0.913237	0.900374	0.818579	0.885581	0.879162	0.871146	0.88149	0.872145	0.874628	0.881058	0.866599	0.863162	0.858543	0.809318	0.818443	0.876112	0.85893
NCI_SF-539	0.918602	0.90185	0.791451	0.878739	0.865968	0.871158	0.865844	0.864007	0.857933	0.862176	0.859682	0.854536	0.848819	0.807021	0.82156	0.861391	0.848121
NCI_SK-MEL-2	0.891696	0.904487	0.814574	0.882878	0.864398	0.868758	0.873931	0.862375	0.862796	0.86087	0.852693	0.846554	0.846117	0.80689	0.824643	0.874431	0.851865
NCI_SK-MEL-28	0.905173	0.913137	0.790838	0.869007	0.855059	0.853215	0.84284	0.839558	0.854756	0.84702	0.844956	0.839946	0.840409	0.781453	0.788225	0.852941	0.835853
NCI_SK-MEL-5	0.915116	0.906604	0.843645	0.891846	0.8762	0.877665	0.88465	0.875102	0.876225	0.875565	0.867476	0.863635	0.864323	0.843293	0.834636	0.879779	0.866329
NCI_SK-OV-3	0.941017	0.924803	0.809536	0.914361	0.904027	0.900254	0.907899	0.891369	0.900319	0.895621	0.88468	0.898569	0.868994	0.827095	0.844416	0.898559	0.870729
NCI_SN12C	0.936811	0.93194	0.802031	0.901258	0.889686	0.892159	0.889921	0.889386	0.902068	0.89546	0.869547	0.874367	0.861022	0.846553	0.846396	0.890988	0.885958
NCI_SN12K1	0.905187	0.918631	0.806487	0.84835	0.807283	0.841213	0.858385	0.8451	0.833376	0.830349	0.81974	0.845674	0.788499	0.781016	0.835925	0.869281	0.833503
NCI_SNB-19	0.928433	0.930718	0.844746	0.896559	0.880967	0.881848	0.90235	0.886821	0.880777	0.883315	0.872946	0.862528	0.86969	0.830164	0.827907	0.888823	0.86928
NCI_SNB-75	0.891169	0.89594	0.772689	0.860613	0.858339	0.853065	0.859302	0.854858	0.847728	0.844549	0.846463	0.843929	0.827733	0.816419	0.816896	0.852847	0.83943
NCI_SNB-78	0.959979	0.955935	0.849323	0.90136	0.909183	0.909483	0.907373	0.894186	0.882448	0.887072	0.920086	0.850765	0.874075	0.908288	0.877438	0.926434	0.917227
NCI_SR	0.851578	0.863594	0.832386	0.861445	0.846438	0.849253	0.840689	0.83705	0.84765	0.84568	0.823909	0.835621	0.82663	0.811338	0.7898	0.844693	0.829056
NCI_SW-620	0.891958	0.890861	0.845438	0.894138	0.877085	0.883923	0.882896	0.876164	0.882735	0.880758	0.849738	0.855574	0.848379	0.845681	0.826967	0.870879	0.852621
NCI_T-47D	0.87313	0.879208	0.819554	0.88505	0.861464	0.865333	0.873585	0.868483	0.871727	0.873452	0.845904	0.849149	0.830255	0.835685	0.829547	0.87313	0.859539
NCI_TK-10	0.892321	0.871077	0.841901	0.869046	0.861189	0.866907	0.86703	0.854165	0.868061	0.85186	0.8329	0.837143	0.849134	0.82287	0.831437	0.866288	0.854681
NCI_U251	0.889668	0.889913	0.792758	0.890568	0.872489	0.881791	0.88292	0.879208	0.874303	0.872801	0.867822	0.859853	0.856279	0.832228	0.840465	0.880352	0.865244
NCI_UACC-257	0.911251	0.917549	0.85564	0.90994	0.885255	0.897184	0.894293	0.887523	0.888379	0.878407	0.890589	0.873379	0.881969	0.85693	0.839538	0.8986	0.885091
NCI_UACC-62	0.890075	0.875269	0.850243	0.896877	0.891524	0.88477	0.888384	0.885054	0.881218	0.884579	0.864239	0.877365	0.850634	0.847453	0.821776	0.890075	0.875269
NCI_UO-31	0.897082	0.890838	0.808769	0.859846	0.850124	0.851329	0.849556	0.852137	0.845714	0.847196	0.835891	0.827659	0.835322	0.801764	0.782965	0.844827	0.833523
NCI_XF498	0.919988	0.913881	0.816118	0.86497	0.858502	0.856766	0.865232	0.853072	0.871186	0.844207	0.866359	0.828504	0.813002	0.849505	0.821875	0.871936	0.869447
NCI-ADR-RES	0.912726	0.897971	0.834512	0.881727	0.865986	0.8631	0.866816	0.856736	0.856369	0.856744	0.839764	0.846056	0.843757	0.821296	0.802959	0.85922	0.848634
NCI-H226	0.916024	0.889021	0.815371	0.869726	0.870494	0.862902	0.867346	0.860894	0.862313	0.860178	0.839622	0.834411	0.822271	0.82603	0.810367	0.861275	0.849767
NCI-H23	0.887712	0.89151	0.813077	0.904678	0.890463	0.884741	0.897083	0.892679	0.893651	0.887643	0.874131	0.86031	0.873728	0.856778	0.832239	0.887346	0.874779
NCI-H322M	0.868425	0.907416	0.820289	0.874289	0.870041	0.870153	0.856039	0.854401	0.863647	0.849317	0.833961	0.836861	0.829804	0.792275	0.817436	0.860321	0.861007
NCI-H460	0.892957	0.905248	0.832582	0.896566	0.885753	0.881607	0.887149	0.881599	0.885456	0.87948	0.869784	0.867808	0.850544	0.826544	0.826428	0.878747	0.871957
NCI-H522	0.865732	0.880653	0.792273	0.869722	0.848459	0.857375	0.84511	0.852183	0.855891	0.853793	0.843868	0.844387	0.836421	0.765892	0.799683	0.856234	0.847886
